# COVID-19 Mortality is Associated with Impaired Innate Immunity in Pre-existing Health Conditions

**DOI:** 10.1101/2021.05.31.446476

**Authors:** Matthew E. Lee, Yung Chang, Navid Ahmadinejad, Crista E. Johnson-Agbakwu, Celeste Bailey, Li Liu

## Abstract

**Background:** COVID-19 poses a life-threatening endangerment to individuals with chronic diseases. However, not all comorbidities affect COVID-19 prognosis equally. Some increase the risk of COVID-19 related death by more than six folds while others show little to no impact. To prevent severe outcomes, it is critical that we comprehend pre-existing molecular abnormalities in common health conditions that predispose patients to poor prognoses. In this study, we aim to discover some of these molecular risk factors by associating gene expression dysregulations in common health conditions with COVID-19 mortality rates in different cohorts.

**Methods:** We focused on fourteen pre-existing health conditions, for which age-and-sex-adjusted hazard ratios of COVID-19 mortality have been documented. For each health condition, we analyzed existing transcriptomics data to identify differentially expressed genes (DEGs) between affected individuals and unaffected individuals. We then tested if fold changes of any DEG in these pre-existing conditions were correlated with hazard ratios of COVID-19 mortality to discover molecular risk factors. We performed gene set enrichment analysis to identify functional groups overrepresented in these risk factor genes and examined their relationships with the COVID-19 disease pathway.

**Results:** We found that upregulated expression of 70 genes and downregulated expression of 181 genes in pre-existing health conditions were correlated with increased risk of COVID-19 related death. These genes were significantly enriched with endoplasmic reticulum (ER) function, proinflammatory reaction, and interferon production that participate in viral transcription and immune responses to viral infections.

**Conclusions:** Impaired innate immunity in pre-existing health conditions are associated with increased hazard of COVID-19 mortality. The discovered molecular risk factors are potential prognostic biomarkers and targets for therapeutic interventions.
