## Supplementary Table 1 for "COVID-19 Mortality is Associated with Impaired Innate Immunity in Pre-existing Health Conditions"

### Sheet: Suppl.Table.1
Supplementary Table 1. Marginal Molecular Risk Factors. For each gene, fold changes in the 14 health conditions and correlation with HR of COVID-19 mortality are shown.
Gene Symbol	Correlation Test		Fold Change
	P Value	Coefficient	AD	Asthma	CAD	CKD	AH	COPD	Ethnicity	HIV	HT	Lupus	Obese	MS	RA	T2D
RPS28	0.000309364	0.82199	1	1	1	1.13784	1.02464	0.99594	1	1.09366	1	1	1	1.06619	0.984853	1
RPLP1	0.000318915	0.821018	1	0.997085	1	1.15554	1.01766	0.998238	1	1.11839	1	1	1	1.13563	1	1
DR1	0.000478338	0.807509	1	1	1	1.26503	1.122	0.984911	1	1.05352	1	1	0.978921	1.20238	0.977914	1
IRGQ	0.000656718	0.816692	NA	1	1	1.13244	1.06059	1	1	1	1	1	1.04273	1.16468	0.988464	1.0675
POU2F1	0.000827532	0.78745	1.01254	1	1	1.17272	1	1	1	1.02072	1	1	0.984909	1.14181	0.969158	1
POLR3GL	0.000878689	-0.80595	0.964991	1	NA	0.903279	0.922033	0.99023	1	0.976231	1	1	1	0.833685	1.01994	0.975707
ACADM	0.000994892	-0.780204	0.975465	1	1	0.764965	0.951897	1	1	1	1	1	1	0.887657	1.04252	1
RNF187	0.00106451	0.777475	1	1	1	1.15369	1	1	1	1.01286	0.88922	1	1	1.17545	1	1
RPL23A	0.00118872	0.772942	0.991374	1	1	1.25911	1.02272	0.998114	1	1.09276	1	1	0.997949	1.09816	0.996397	0.996364
MBTD1	0.0012158	-0.86543	NA	1	1	0.792071	0.879495	1	NA	NA	1	NA	0.980052	0.912756	1.03212	1
RFXAP	0.00144495	-0.764671	1.00344	1	1	0.689209	0.914554	1	1	1.00329	1	1	0.970891	0.786388	1.05489	1
ACPP	0.00160755	-0.781418	1	1	1	0.892058	1	NA	1	0.984568	1	1	1	0.903254	1.03656	1
RPL13	0.00166501	0.758455	1	0.994778	1	1.07605	1.02622	0.994476	1	1.08286	1	1	1	1.1465	1	1
FBXW7	0.00166766	-0.758384	1	1	1	0.774044	1	1	1.11532	0.978602	1	1	1	0.741119	1.02485	1
EBAG9	0.00172032	-0.756996	0.978256	1	1	0.856012	0.964273	1	1	0.988324	1	1	1	0.787698	1.02223	1
PLEKHM1	0.00174258	0.75642	1.01399	1	1	1.08244	1	1	1	1	1	1	1.01267	1.088	0.982812	1
LYRM1	0.00180811	-0.754755	1	1	1	0.914015	1	1	1	0.99185	1	1	1	0.902385	1.0418	1
UBE2H	0.00184202	0.753913	1	1	1	1.28247	1	0.97948	1	1.03476	1	1	1.02471	1.16431	0.982446	1
WWP1	0.00186841	-0.753266	0.979215	1	1	0.72796	0.971706	1	1	1.01592	1	1	1	0.848099	1.05105	1
GOLGA8A	0.0018757	-0.849253	NA	0.98493	1	0.783163	0.8978	0.961552	NA	NA	1	NA	0.964925	0.710647	0.955265	1
RNF138	0.00189358	-0.752655	1	1	1	0.734195	0.911011	1	1	1	1.38768	1	1	0.778762	1.06656	1
ATP5IF1	0.00189556	-0.774149	0.981074	1	1	0.815932	0.884143	1	1.17332	0.985525	NA	1	1	0.898203	1.03076	0.984129
MAGEH1	0.00201244	-0.749856	1	1	1	0.878766	1	0.978849	1	0.989595	1	1.06937	1	0.834983	1	0.963597
SRP9	0.00204902	-0.749021	0.977116	1	1	0.799968	1.02523	1	1	0.983621	1	1	1	0.907503	1.03842	1
RPAIN	0.00209649	-0.747955	0.965105	1	1	0.774591	1	1	1.17086	0.97184	1	1	1	0.799212	0.963309	0.945576
MARCHF7	0.00211751	-0.769116	1	1	1	0.784617	0.85889	1	1	1.01121	NA	1	1	0.830257	1.03558	0.957107
LEMD3	0.00215666	-0.746631	0.987079	1	1	0.876413	1	1	1	1.00902	1	1	1	0.887111	1.03946	1
SELENOH	0.00216696	-0.791368	1	1	NA	0.874282	0.983255	0.983692	1	1	NA	1	1.01534	0.907747	1.03896	1
GAS5	0.0021755	-0.902122	NA	1	NA	0.846797	1	0.970259	NA	NA	NA	NA	1	0.795541	1.07221	0.932917
FBXW7	0.0021982	-0.745733	1	1	1	0.774044	1	1	1.1649	0.978602	1	1	1	0.741119	1.02485	1
MTO1	0.00220427	-0.745604	0.99027	1	1	0.798913	0.960758	1	1	1	1	1	0.97459	0.76177	1	0.975425
FAM149B1	0.00220683	-0.790544	NA	1	1	0.920683	0.92157	NA	1	0.991057	1	1	1	0.904786	1.04914	1
RAB7A	0.0022219	-0.745228	1	1	1	0.856444	1	1	1	0.973016	1	1	1	0.842414	1.01314	1.01562
SART1	0.00225761	0.744473	1.00339	1	1	1.22297	1	0.990873	1	1.0047	1	1	1	1.16875	0.978331	1
ITIH3	0.00234936	0.76428	1	1	1	1.07944	1.03256	NA	1	1.00786	1	1	1	1.02669	0.977761	1
SEC62	0.00240378	-0.741481	1	1	1	0.795684	0.835912	1	1	1	1	1	1.01386	0.833437	1.06344	1
FBXW7	0.00247381	-0.740098	1	1	1	0.774044	1	1	1	0.978602	1	1	1	0.741119	1.02485	1
MAPK6	0.00247577	-0.74006	0.991255	1	1	0.891246	1	1	1	1	1	1	1	0.956542	1.04725	1
MOAP1	0.00256608	-0.738322	1	1	1	0.837839	1	1	1	0.98713	1	1	0.9742	0.872831	1	1
MINDY3	0.00262949	-0.782434	0.993876	1	1	0.863666	0.953413	NA	1.0941	1.02424	NA	1	1	0.841784	1.07131	1
LSM14A	0.00263685	-0.736994	0.980063	1	1	0.877458	1	1	1	0.989705	1	1	1	0.825513	1	0.98416
AMY1A	0.00270661	-0.75751	NA	1	1	0.757207	0.75719	1	1	0.995386	1	1	1	0.73521	1	1
WDR74	0.00279202	0.734179	1	1	1	1.13277	1	0.981188	1	1.03258	1	1	1	1.18499	0.98676	1
NRIP1	0.00283103	-0.73349	1	1	1	0.80792	0.947345	1	1	1	1	1	1	0.747402	1.02712	1
TUBE1	0.00287555	-0.754548	1	1	NA	0.698825	0.837896	0.970415	1	1.01066	1	1	1	0.760758	1.0548	1
KLK4	0.00290107	0.777736	1	1	NA	1.1318	1.0572	NA	1	1	1	1	1	1.13637	0.986645	1.05703
NFU1	0.00292246	-0.731905	0.978862	1	1	0.866713	1.04337	1	1	0.983949	1	1	1	0.885485	1.07246	1
DENND4A	0.00292811	-0.731809	1	1	1	0.666428	1	1	1	1.02547	1	1.06838	1	0.830363	1.04138	1
RPL38	0.00292825	0.731806	1	1	1	1.12887	1.03772	0.99741	1	0.996079	1	1	1	1.1376	1	1
RPAIN	0.00294098	-0.731589	0.965105	1	1	0.774591	1	1	1.19866	0.97184	1	1	1	0.799212	0.963309	0.945576
MED30	0.00294617	-0.75335	0.991626	1	NA	0.878203	0.8839	1	1	0.988041	1	1	1	0.808611	1.05469	0.967634
ZNF33A	0.00300188	-0.776077	0.994859	1	NA	0.870534	0.938546	1	1	1.00522	NA	1	1	0.880001	1.02253	1
HNRNPH3	0.00300298	-0.730542	0.98973	1	1	0.819997	0.950034	1	1.1457	1.01599	1	1	0.991997	0.756607	1.03487	1
C11orf95	0.00300332	0.752397	1	1	1	1.0513	1	NA	1	1.00578	1	1	1	1.06179	0.972943	1
RCN3	0.00309045	0.750971	1.00874	1	1	1.11123	1.10295	NA	1	1	1	1	1	1.13388	1	1.03762
PPWD1	0.00310619	-0.728835	0.98025	1	1	0.765108	1	1	1	1.02214	1	1	1	0.802717	1.03327	1
ZNF529	0.00320925	-0.727176	0.99363	1	1	0.735937	1	0.973025	1	1	1	1	0.978479	0.775598	1	1
CSPP1	0.00329213	-0.725871	0.995951	1	1	0.679139	1	1	1	1.00841	1.28914	1	0.940411	0.625637	0.961009	1
SC5D	0.0032981	-0.725778	0.992084	1	1	0.911408	0.904842	1	1	0.980783	1	1	1	0.837497	1.0943	1
BEGAIN	0.00337164	0.74657	1.00275	1	1	1.05889	1	NA	1	1.02638	1	1	1	1.09303	1	1
CUTC	0.00343491	-0.723683	0.979512	1	1	0.907925	0.904785	1	1.14128	0.982156	1	1	1	0.880198	1.04397	1
PSMA2	0.0034494	-0.723465	0.977665	1	1	0.923949	0.928775	1	1	1	1	1	1	0.879989	1.08936	1
PRPS1	0.00353272	-0.722225	0.991073	1	1	0.934254	0.92264	0.986778	1	0.994694	1	1	1	0.879501	1	0.973873
C11orf54	0.00353725	-0.744109	1	1	NA	0.886098	0.941451	1	1	0.992165	1	1	0.972717	0.843621	1.07199	1
PPIA	0.00373593	0.719294	0.954337	0.96155	1	1.14035	1.07062	0.98587	1	1.11549	1	1	1	1.11658	1.01769	0.993891
HELQ	0.00377727	-0.740697	0.992613	1	NA	0.824346	0.895988	0.983591	1	1.00815	1	1	1	0.910008	1.05395	1
ZCCHC2	0.00379115	-0.71852	1	1	1	0.875327	0.906322	1	1	1.01535	1	1	1	0.850358	1.05783	1
SAP18	0.00380388	-0.718342	0.991094	0.994782	1	0.904798	1.0297	1	1	0.971846	1	1	1	0.872132	1.02001	1
EBLN3P	0.00381828	-0.881294	NA	1	NA	0.744941	0.964551	1	NA	NA	NA	NA	0.96672	0.81016	0.980717	1
SMIM4	0.00383146	0.789777	NA	1	NA	1.20021	1.04351	NA	1	1.0101	1	1	1	1.20504	1.02062	1
NDFIP1	0.00388206	-0.717264	1	1	1	0.809799	0.939738	1	1	1	1	1	0.965441	0.730957	1.01678	1
ARFGAP2	0.00397636	0.715985	1	1	1	1.20469	1	0.988051	1	0.990998	1	1	1	1.12894	0.982909	1
NACC1	0.0040089	0.73756	1	1	NA	1.15944	1.04778	1	1	1.00487	1	1	1	1.18291	1	1
LYSMD4	0.00403809	-0.71516	1	1	1	0.896969	0.928342	1.01268	1	0.985171	1	1	1	0.809681	1.02027	1
DENND2D	0.004063	-0.714831	1	1	1	0.823958	1	0.97741	1	0.987987	1	1	0.989936	0.784346	0.978869	0.969632
ZNF302	0.00411368	-0.714164	0.970069	1	1	0.910856	1	0.973276	1	1	1	1.05539	1	0.80918	1.11739	1
EPHA10	0.00413086	0.759899	1	1	NA	1.05333	1	NA	1	1.02204	1	1	1	1.08067	0.983102	1
PSMG1	0.00413923	-0.713831	0.989079	1	1	0.866681	1	1	1	1.02232	1	1	1	0.866955	1.04964	1
RPGR	0.00424279	-0.712496	0.994048	1	1	0.877702	1	1.02556	1	1.01365	1	1	1	0.87177	1.06922	1
ZNF273	0.00425431	-0.712349	1	1	1	0.886819	1	0.970675	1	1.00865	1	1	1	0.875825	1.03552	1
TPD52	0.00435833	-0.711036	0.992487	1	1	0.800398	1	1	1	1	1	1.0751	1	0.700268	1	1
TSPYL4	0.00435957	-0.711021	1	1	1	0.831934	0.857394	1	1	1	1	1	0.976575	0.790238	1	1
BNIP3	0.00439728	-0.7326	0.984641	1	1	0.853329	0.97111	0.975716	1	1	NA	1	1	0.771445	1.01995	1
UMPS	0.00440655	0.710436	1	1	1	1.16693	1.07816	1	1	0.995145	1	1	1	1.1878	1.02397	1
ADK	0.00440816	-0.710416	0.988577	0.984218	1	0.76598	0.873276	1	1.15916	1	1	1	1	0.593226	1	1
NDUFA5	0.00442527	-0.732256	NA	1	1	0.871104	0.974356	1	1	1.00804	1	1	1	0.82051	1.13164	1
HBP1	0.00447915	-0.709542	0.993308	1	1.16455	0.866669	0.904185	1	1.10155	1	1	1	1	0.848598	1.02896	0.928888
VCPKMT	0.00448625	-0.709455	1	1	1	0.740456	0.917355	1	1	1.03341	1	1	1	0.644647	1.07096	1
DGKE	0.00450178	-0.709265	1	1	1	0.850497	0.945223	0.972924	1	1	1	1	1	0.858523	1	1.03426
RPS11	0.00451658	0.709085	0.980108	1	1	1.28603	1.01575	1	1.06671	1.05825	1	1	1	1.17765	1.00493	1
PHF12	0.00466878	-0.72933	1.00699	1	NA	0.858732	1	0.984489	1	1	1	1	1	0.889101	1.02306	1
PAIP2	0.00467448	-0.729263	0.981752	1	NA	0.904747	1	1	1	1.00918	1	1	1	0.881168	1.03296	1
TRIM39	0.00469537	-0.729018	1.0037	1	NA	0.931094	1	0.986258	1	0.979101	1	1	1	0.906829	1	1
TPD52	0.00475635	-0.706229	0.992487	1	1	0.800398	1	1	1.24121	1	1	1.0751	1	0.700268	1	1
AGFG1	0.00480919	0.705614	1	1	1.15278	1.29542	1.24126	1.01592	1	1.07554	1	1	1	1.31564	1.02138	1
ZNF277	0.00481025	-0.705602	0.986287	1	1	0.834446	1.04438	1	1	1	1	1	1	0.882125	1.10111	1
ABCD4	0.00484374	-0.705216	1	1	1	0.937793	0.915381	1	1	0.989122	1	1	1	0.896661	1	0.974327
DFFB	0.00489486	-0.70463	1	1	1	0.819647	1	1	1	1.00735	1	1	0.974954	0.860043	1	1
METAP2	0.00489646	-0.704611	0.957004	1	1	0.890925	0.928924	1	1	0.984335	1	1	1	0.694892	1.03778	0.954966
GPALPP1	0.0049472	-0.704035	1	1	1	0.746118	1.04079	1	1	1	1	1	1	0.823971	1.02929	1
TNFRSF10D	0.0049983	0.703458	1	1	1	1.10248	1.0695	1	1	1.0129	1	1	1	1.18801	1	1
SRSF7	0.00500958	-0.703332	1	1	1	0.905922	0.924034	1	1	1	1	1	0.970964	0.887661	0.976861	0.964387
SUCLG2	0.00504236	-0.702965	0.990667	1	1	0.777379	1	1	1	1.01909	1	1	1	0.850307	1	1
CCNG1	0.00504661	-0.702918	0.988533	1	1	0.869679	0.974686	1	1	1.02272	1	1	1	0.868035	1	1
IFRD1	0.00504857	-0.702896	1	1	1	0.863053	0.916209	1.02261	1	1.02729	1	1	1	0.847532	1.06238	1
MBTPS2	0.00505844	-0.702786	1	1	1	0.805163	1	1	1	1	1	1	0.923542	0.908674	1.0529	0.942989
FLCN	0.0050901	0.702435	1	1	1	1.2111	1	1	1	1.0097	1	1	1.02226	1.31703	0.957906	1
CDKN2AIP	0.00510641	-0.702254	1	1	1	0.831085	1	1	1	1.02156	1	1	1	0.891514	1.03075	1
HCG18	0.00512384	-0.724164	1	1	1	0.784624	0.888589	0.976329	1	1	NA	1	0.965385	0.698152	0.967638	0.912173
THYN1	0.00516149	-0.701649	0.98034	1	1	0.966076	1	0.989081	1	0.961111	1	1	1	1	1.02338	0.98622
POLR2C	0.00516331	-0.701629	0.988275	1	1	0.945715	0.955557	1	1	0.982722	1	1	1	0.858829	1.01032	1
MGAT3	0.00519245	0.723416	1	1	1	1.16545	1	NA	1	1.01005	1	1	0.969993	1.21359	0.969608	1
SGTB	0.00527202	-0.722558	1	1	NA	0.768674	1	1	1	1.01046	1	1	1	0.859235	1.03317	1
RPLP2	0.00527724	0.700392	1	0.997628	1	1.18576	1.02106	0.996712	1	1.06244	1	1	0.997799	1.35887	1	1
MTRF1	0.00530134	-0.700133	1	1	1	0.910937	1	0.984523	1	1	1	1	1	0.859199	1.03802	1
ZNF84	0.00538288	-0.745501	NA	1	1	0.876333	1	0.974312	NA	1	1	1	1	0.814587	1.04343	1
ZNF107	0.00544016	-0.698659	1	1	1	0.770086	1.05479	0.960744	1	1	1	1	1	0.763846	1.08641	1
DOCK10	0.00544103	-0.69865	1	1	1	0.760266	1	1	1	0.983878	1	1	0.989884	0.697296	0.980008	1
PIGG	0.00545221	-0.698532	1.00712	0.981372	1	0.83434	1	1	1	0.980676	1	1	1	0.865842	0.973711	1
RABGEF1	0.00549199	0.698116	1	1	1	1.1503	1	1	1	1.02096	1	1	1	1.20503	1.01886	1
POLDIP3	0.0054951	0.698083	1	1	0.905724	1.12859	1.05331	0.989242	1	0.987264	1	1	1	1.13188	0.985857	1
LINC00598	0.00553729	0.799208	NA	1	NA	1.1133	1	NA	1	0.996535	NA	1	1	1.07826	0.974831	1
HNRNPA2B1	0.00553789	-0.697639	0.977825	1	1	0.787152	0.858807	1	1.13714	1.04488	1	1	0.983315	0.867603	1.02207	1
UBE2H	0.0055874	0.697127	1	1	1	1.28247	1	0.97948	0.717257	1.03476	1	1	1.02471	1.16431	0.982446	1
BTN3A3	0.00563823	-0.696606	1	0.990831	1	0.862705	1	0.979481	1	1	1	1	1	0.823	0.985728	0.961609
NSD1	0.00564315	-0.718683	1.00701	1	1	0.903491	1	NA	1	0.992024	1	1	1	0.916234	0.984845	0.975433
ACYP2	0.00564815	-0.696504	1	1	1	0.915066	1	1	1	0.985857	1	1.04389	1	1	1.03602	0.965934
GGA1	0.00568006	-0.696179	0.997545	1	1	0.76319	0.949174	1	1	1.02736	1	1	1	0.840579	0.980697	1
MMADHC	0.00568059	-0.696174	0.980493	1	1	0.916805	1	1	1	1.02289	1	1	1	0.908375	1.02945	1
ARID4A	0.00570715	-0.695904	0.994446	1	1	0.793026	0.874567	1	1	1.04609	1	1	1	0.867148	1.08974	1
GOLGA6L5P	0.00572519	-0.797408	NA	1	1	0.695587	0.928896	NA	NA	1.00873	NA	1	0.967454	0.720759	1	1
MTAP	0.00574551	0.717649	1	1	1	1.16847	1.0864	NA	1	1	1	1	0.976561	1.23461	1	1
NEU3	0.00579478	0.695022	1	1	1	1.12344	1	1	1	1.006	1	1	1	1.19078	0.984546	1
UBQLN2	0.00579684	-0.695002	1	1	1	0.852637	1	1	1	1.02656	1	1	1	0.870368	1.04008	1
VAMP4	0.00583095	-0.694661	1	1	1	0.874092	0.90229	0.993031	1	1.01309	1	1	1	0.867015	1.13244	1
UBE2J2	0.00587196	0.716391	1.00461	1	NA	1.31906	1.01931	1	1	0.988248	1	1	1	1.32525	0.989446	1
TFB2M	0.00588109	-0.694164	0.984799	1	1	0.815359	1	1	1	1.02063	1	1	1	0.835741	1.03867	1.03881
CBLL1	0.00590234	-0.693954	1	1	1	0.750116	1	1	1.11004	1.02622	1	1	1	0.774442	0.974142	1
NUP160	0.00594451	-0.693539	1	1	1	0.68892	1.039	1	1	0.988108	1	1	0.979023	0.832104	1	1
ZRANB2	0.0059472	-0.715652	0.980932	1	NA	0.770566	1	1	1	1.03705	1	1	1	0.776852	1.04888	0.978536
PCGF3	0.00595058	-0.693479	1	1	0.933685	0.873717	0.928517	1	1	0.967863	1	1	1	0.770403	1.02715	1
IDI2	0.0059988	0.739334	NA	1	1	1.0825	1	NA	1	1.00376	1	1	1	1.13493	0.978008	1
ADK	0.00600035	-0.692993	0.988577	0.984218	1	0.76598	0.873276	1	1	1	1	1	1	0.593226	1	1
JMY	0.00603337	-0.714815	1	1	NA	0.784939	0.914419	0.986343	1	1.03167	1	1	1	0.779111	1.02693	1
DOK1	0.0060524	0.714631	1	1	1	1.07714	1.07693	1	1	NA	1	1	1	1.20076	1.01771	1.05074
DMTF1	0.00605449	-0.692468	1	1	1	0.828107	1	1	1	1.01886	1	1	1	0.81089	1.01736	1
PNN	0.00612034	-0.691834	0.98017	1	1	0.779522	1.03507	1	1.27181	1	1	1	1.01601	0.636314	1.05812	0.963524
GLO1	0.0062182	-0.690901	1	1	1	0.911861	0.964428	1	1	0.977548	1	1	1	0.8012	1	0.983988
SRSF2	0.00625847	-0.69052	1	1	1	0.801784	1.02185	1	1	0.994093	1	1	0.989121	0.810816	0.984891	1
PRR14	0.00626619	-0.690448	1.01385	1	1.06461	0.801483	1	1	1	1	1	1	1	0.864769	0.983619	1
TRIOBP	0.00628671	0.690255	1.01061	1	1	1.05506	1.07187	1.00943	1	1.02095	1	1	1	1.15812	1	1.07777
FAHD1	0.00633935	0.711914	1	1	NA	1.15752	1.03708	1	1	1.02427	1	1	1.03018	1.20672	1.02804	1
CAPRIN2	0.00636497	-0.689523	1	1	1	0.861713	0.945269	1	1	0.989405	1	1	1	0.744144	1	1
LOC100507507	0.00638483	0.858251	NA	1.01642	NA	1.2477	1.17359	1.01679	NA	NA	NA	NA	1	1.31026	1.02285	1
DARS1	0.00641066	-0.711253	0.988767	1	1	0.71669	1.05411	1	1	1	NA	1	1	0.692172	1.02538	1
UBE2H	0.00650017	0.688276	1	1	1	1.28247	1	0.97948	0.700457	1.03476	1	1	1.02471	1.16431	0.982446	1
ANKRD28	0.00655199	-0.687803	1	1	1	0.79581	0.837298	0.970233	1.25616	1.01647	1	1	1	0.806317	1.06572	1
SELENOF	0.00663558	-0.709205	0.979241	1	1	0.88643	1.03568	1	1	1	NA	1	1	0.860223	1.02172	1
MPRIP	0.00668261	-0.686625	1.00882	1	1	0.9235	1	0.968355	1	0.975141	1	1.06148	0.985893	0.869214	0.979343	0.980032
ZNF419	0.00669469	-0.686516	0.995529	1	1	0.914124	1	1	1	0.985073	1	1	1	0.844639	1	1
DHX8	0.00671595	0.686327	1	1	1	1.0647	1.07158	1	1	1	1	1	1	1.11877	0.981495	1
TMEM71	0.00674513	-0.708227	1	1	NA	0.902627	1	1	1	0.949417	1	1	1	0.809524	1.03745	1.01969
PIGP	0.00678552	-0.685708	0.982941	0.984061	1	0.91701	1	1	1	0.963424	1	1	1	1	1.02084	1
HNRNPDL	0.00679549	-0.68562	0.982809	0.980243	1	0.813312	0.956162	0.98632	1	1.03384	1	1	0.990433	0.805958	0.988621	1
TTC39C	0.00685579	-0.707251	0.989946	0.991145	NA	0.922579	0.907812	0.985954	1	0.969796	1	1	1	0.781775	1.07238	0.966262
DDX42	0.00693023	-0.684438	0.995083	1	1	0.908815	1	1	1	1	1	1	1	0.893618	0.984073	1
NT5DC1	0.00694501	-0.706473	1	1	NA	0.858677	0.920692	1	1	1.01573	1	1	1	0.78823	1.04854	1
PDE12	0.00694883	0.684276	1	1	1	1.16951	1.04226	1	1	1	1	1	0.960116	1.13344	1	0.951522
ETFRF1	0.00695986	-0.730601	0.987191	1	NA	0.900475	0.963699	1	1.12042	0.988241	NA	1	1	0.724701	1.0675	1
ARAP2	0.00697808	0.684023	0.992739	1	1	1.24914	1	1	0.834096	1.01826	1	1	1	1.2351	1.04248	0.956944
SDHAP1	0.00698461	-0.706131	1	1	1	0.858488	0.986639	0.993075	1	1.00327	NA	1	0.993624	0.89683	0.978511	1
CCDC186	0.00709105	-0.683051	1.00411	1	1	0.678462	0.966256	0.984756	1	1.02407	1	1.07148	1	0.40918	1.04089	0.96661
HABP4	0.00720254	0.70427	1	1	1	1.14612	1	NA	1	1.0079	1	1	1	1.21321	0.982886	1
MITD1	0.00725923	-0.703793	0.972233	1	NA	0.770276	1.05554	1	1	0.982669	1	1	1	0.900514	1.03206	1
SYNJ2BP	0.00728773	-0.681386	1	1	1	0.852372	0.942774	1	1	1.02062	1	1	1	0.854111	0.977966	1
RPL30	0.00730103	-0.681275	0.976784	1	1	0.879294	1.01611	0.997222	1	0.997878	1.29956	1	1.01297	0.735249	1.01763	0.994939
CENPC	0.00731839	-0.68113	1	1	1	0.803044	0.888702	1	1	1.03605	1	1	0.968617	0.847942	1	1
ST6GALNAC4	0.00732555	0.68107	1	1	1	1.10172	1.07342	1	1	1	1	1	1.01681	1.21698	1	1.0455
CBL	0.00733703	0.680975	1.01422	1	1	1.08068	1.07083	1	1	1.05383	1	1	1	1.30018	0.967823	1.04562
FCHSD2	0.00734555	-0.680904	0.993406	1	1.10586	0.888031	0.928753	1	1	0.976631	1	1	1	0.731226	1.02056	1
ZNF326	0.00748168	-0.701948	1	1	NA	0.81218	0.881206	1	1	1.01694	1.40612	1	0.949604	0.741194	1.05896	1
DPM1	0.0075178	-0.679483	0.946169	1	1	0.891239	1.04069	1	1	1.01767	1	1	1	0.886465	1.07919	1
C14orf28	0.0075699	-0.701228	1	1	NA	0.891472	0.90228	0.979814	1	1.00662	1	1	0.960032	0.803059	1.07215	0.940597
ANKFY1	0.00761863	-0.678664	1.01328	1	1	0.907902	1	1	1	0.963495	1	1	0.961515	0.845854	1	1
CBX4	0.00765809	-0.678345	1.00825	1	1.2575	0.881347	1	1	1.10433	1	1.33024	1	0.983828	0.651339	0.988395	1
OTUD7B	0.00771042	0.751108	NA	1.0279	1	1.11002	1.06199	NA	NA	1.01032	1	1	1	1.10573	0.969671	0.966183
HBP1	0.00777425	-0.677415	0.993308	1	1.16455	0.866669	0.904185	1	1	1	1	1	1	0.848598	1.02896	0.928888
MAFG	0.00788492	0.676538	1.00437	1	1	1.0627	1.0671	1.01829	1	1.00901	1	1	1	1.16959	1	1.04208
CNNM2	0.00793811	-0.698291	1	1	1	0.864314	1	NA	1	0.988539	1	1	1	0.792436	0.984755	0.956194
PSMD4	0.00795991	0.67595	0.990295	1	1	1.22059	1.04474	1	1	0.966235	1	1	1	1.17052	1.01343	1
CHMP5	0.00797749	-0.675812	0.959459	1	1	0.897729	1.05089	1	1	1.02444	1	1.13998	1	0.83239	1.11827	1
PRMT9	0.00798876	-0.722204	0.996502	1	NA	0.856631	1	NA	1	1.01081	1	1	1	0.865665	1.02787	1
ZNF7	0.00799435	-0.675681	0.99259	1	1	0.915791	1	0.981929	1	0.988848	1	1	1	0.817018	1	0.962116
ZNF346	0.00801421	0.697697	1	1	NA	1.06267	1	1	1	1.01525	1	1	1.01957	1.12703	0.976469	1.02073
CTC1	0.00806658	-0.67512	1.00917	1	1	0.870914	1	0.972444	1	0.979888	1	1	1	0.840727	0.96778	1
PLGLB2	0.00825822	-0.809099	NA	1	1.1543	0.808346	0.901837	NA	NA	NA	1	NA	1	0.662585	1.0423	1
TMEM263	0.0082665	-0.695758	1	1	NA	0.780382	1	0.975002	1	1.01503	1	1	1	0.849942	1	1
SFXN4	0.00827916	0.695662	1	0.966963	NA	1.1667	1.07621	1	1	0.976209	1	1	1	1.26054	0.965643	1
PIAS1	0.00828648	-0.673436	1.00908	1	1	0.863415	0.901584	1	1	1.0386	1	1	1	0.805633	1.03702	0.963032
NCAPD3	0.00831695	-0.673205	1	1	1	0.905838	1	0.989394	1	0.992886	1	1	0.974903	0.883037	0.980796	1
CDH15	0.00845959	0.694304	1	1	1	1.24265	1	NA	1	0.990016	1	1	1	1.09354	0.975843	1
UFL1	0.00853297	-0.671589	1	1	1	0.668442	1	1	1	1.01238	1	1	1.04084	0.464339	1.03906	1
SUN1	0.00856728	-0.671335	1	1	1	0.745791	0.962872	1	1	0.984524	1	1	0.973851	0.61463	0.9457	1
DHFR	0.00858595	-0.671197	1	1	1	0.83941	0.922334	1	1.11276	1.02264	1	1.30926	1	0.872349	1.04117	1
TNRC6A	0.00859781	-0.693279	1.00815	1	NA	0.718041	0.911161	0.990251	1	1.00733	1	1	0.969311	0.650288	0.970541	1
TNRC6A	0.00873846	-0.692248	1.00815	1	NA	0.718041	0.911161	0.990251	1.25525	1.00733	1	1	0.969311	0.650288	0.970541	1
REV1	0.00877925	-0.669784	1	1	1	0.846812	0.931679	1	1	1.01801	1	1	0.976655	0.707409	1.04052	1
TMEM128	0.00879521	-0.691836	0.996891	1	NA	0.793605	1	1	1	1.03324	1	1	1	0.884732	1.04943	1
ANKRD28	0.00880989	-0.669562	1	1	1	0.79581	0.837298	0.970233	1.29283	1.01647	1	1	1	0.806317	1.06572	1
CBLL1	0.00882038	-0.669487	1	1	1	0.750116	1	1	1	1.02622	1	1	1	0.774442	0.974142	1
LILRB3	0.00882969	0.669419	1.02209	1	1	1.04332	1	1.0198	1	1.01844	1	1	1	1	1	1
PIN4	0.00886213	-0.669186	0.994348	1	1	0.902093	1	1	1	0.97969	1	1	1.02412	1	1.02129	0.97793
ZNF75A	0.00889212	-0.691137	1	1	NA	0.781989	0.868349	0.982731	1	1.01844	1	1	0.968608	0.725821	0.986565	1
ARAP2	0.00890319	0.668891	0.992739	1	1	1.24914	1	1	1	1.01826	1	1	1	1.2351	1.04248	0.956944
MTERF2	0.0089179	-0.690952	1	1	NA	0.859356	1	0.967481	1	1.00531	1	1	0.978449	0.797014	1.0467	1
MBIP	0.00891854	-0.668781	0.993852	1	1	0.898264	0.958754	1	1	1.03986	1	1	1	0.896619	1.06013	1
COPS5	0.00896666	-0.668437	0.962103	1	1	0.954149	1.02905	1	1	0.987915	1	1	1	0.899011	1.05505	1
BTAF1	0.00901064	-0.668124	0.983552	1	1	0.853161	0.968242	1	1	0.989949	1	1	1	1	1.03019	1
CCNL1	0.00902426	-0.668027	1	1	1	0.859787	0.900126	1	1.42351	1.07395	1.51837	1	1	0.55418	1.0511	1
SPEN	0.00903281	-0.667967	1.0079	1	1	0.869608	0.850461	1	1.13686	0.990145	1	1	0.990335	0.807835	0.982921	1
TBC1D15	0.00904492	-0.667881	0.980038	1	0.939799	0.892585	1	1	1	1	1	1	1	0.84894	1.07354	1
ZNF654	0.00904937	-0.667849	1.0054	1	1	0.825149	0.92173	1	1.15832	1.03888	1	1	1	0.586589	1.10151	1
THAP11	0.00908751	0.66758	1	0.988177	1	1.10181	1	0.989434	1	0.990955	1	1	0.985629	1.10817	0.990999	0.974634
STX17	0.00910516	-0.667455	1	1	1	0.864366	0.941201	1	1	1	1	1	0.957215	0.833914	1	1.04174
DDX51	0.00910847	0.667432	1	1	1	1.13997	1	0.982331	1	1.05444	1	1	1	1	0.969947	1
AGPAT2	0.00912935	0.667285	1.00569	1	1	1.1473	1	1.01206	1	0.976855	1	1	1	1.17978	1	1
CCNL1	0.00914658	-0.667164	1	1	1	0.859787	0.900126	1	1.43295	1.07395	1.51837	1	1	0.55418	1.0511	1
NAA16	0.0091532	-0.667117	1	1	1	0.790686	0.911774	1	1	1.04939	1	1	0.956689	0.792328	1	1
SHPK	0.00915538	0.689266	1.00633	1	1	1.02128	1	NA	1	1.02038	1	1	1	1	0.984455	1
METTL25	0.00915978	-0.689235	0.98931	1	NA	0.924285	1	1	1	0.981479	1	1	1	1	1.03745	1
SMARCC2	0.00925787	-0.666386	1.01349	1	1	0.827587	1	0.98892	1	0.986745	1	1	1	0.801814	0.960179	1
CRBN	0.00927786	-0.666247	0.972942	1	1	0.874713	0.969099	1	1	1.03631	1	1	1	0.760025	1.06609	1
LYRM7	0.00928346	-0.688371	1	1	NA	0.829789	0.94885	0.975543	1	1.0144	1	1	1	0.718288	1	0.909755
FBXL5	0.0092988	-0.666102	1	1	1	0.942381	1	1.01379	1	0.975574	1	1	1	1	1.02796	1
CCDC88C	0.00939154	-0.711972	NA	1	1	0.838384	1	1	NA	1	1	1	0.99103	0.680063	1.03948	0.958879
NOP16	0.00943742	0.711658	NA	0.987776	1	1.13153	1.10877	1	NA	0.990009	1	1	0.989983	1.19064	1.02389	1
MCM9	0.00944813	-0.665073	1	1	1	0.824817	1.04574	1	1	1	1	1.03743	1	0.750565	1	1
ENTPD6	0.00945014	0.687219	1.00613	1	1	1.14412	1.13537	NA	1	0.979843	1	1	1	1.18057	0.98975	1
SSBP2	0.00946067	-0.664987	1	1	1	0.865502	1.0622	1	1	0.956505	1	1	0.976338	0.774894	1.04894	1
LMO4	0.00947507	0.664888	1.00963	1	0.894846	1.16697	1	1	1	1.02719	1	1	0.970079	1.35172	1	1
ZNF777	0.0094903	0.711296	1.00292	1	NA	1.11923	1	NA	1	1	1	1	1	1.15688	0.979199	1
ACTR5	0.00950011	-0.686877	1	0.980752	1	0.901681	0.920817	NA	1	1.0065	1	1	1	0.874972	1	1
RPS11	0.00950672	0.664672	0.980108	1	1	1.28603	1.01575	1	1.10724	1.05825	1	1	1	1.17765	1.00493	1
TMEM134	0.00954528	0.66441	1	1	1	1.1811	1	0.983093	1	0.972222	1	1	1	1.1212	1	1
ZFC3H1	0.00959731	0.664057	1.0066	1	1	1.11423	1.12337	1	1	1.01087	1	1	1	1.23007	1.02119	1
ZHX1	0.00961885	-0.68607	1	1	NA	0.841322	1	1	1	1.02559	1	1	1	0.783102	1.08469	1
PSMD4	0.00971199	0.663285	0.990295	1	1	1.22059	1.04474	1	0.799958	0.966235	1	1	1	1.17052	1.01343	1
LACTB2	0.00976646	-0.66292	0.995227	1	1	0.780434	1.08344	1	1	1	1	1	1	0.747628	1.05638	1
SMYD2	0.00993927	0.661775	1	1	1	1.15985	1.11456	1	1	1	1	1	1	1.33913	0.976282	0.978904
ANKRA2	0.00996686	-0.661593	1.0221	1	1	0.769209	1	1	1.12853	1.06026	1	1	1	0.867477	1.04577	1
ZMYM2	0.00998348	-0.661484	1	1	1	0.82172	0.924469	1	1	1.02233	1	1	1	0.963368	1.07058	1
